# Estimating Gene Prevalence with Incomplete Genomes: Application to the Prochlorococcus Pangenome

**DOI:** 10.64898/2026.10.19.760200

**Authors:** Stephen Blaskowski, Louis Goldwater Christie, Yubin Raut, Jed A. Fuhrman, Jacob Bien, E. Virginia Armbrust

## Abstract

Gene prevalence is an essential statistic in population genomics, defined as the proportion of a population carrying at least one ortholog of a given gene family. Common approaches to estimating gene prevalence either assume complete genomes or exclude genomes below a completeness threshold, resulting in biased and high variance estimates that fail to take advantage of all available data. Here we developed a maximum-likelihood framework that explicitly models genome completeness in order to estimate gene prevalence and associated confidence intervals from collections of complete and incomplete genomes. We applied the methodology to marine Prochlorococcus, a globally abundant photosynthetic bacterium for which the majority of available genomes are incomplete. Our methodology produced gene prevalence estimates with associated confidence intervals for a total of 52,500 gene families, more than 4 times the number quantifiable using complete genomes alone. We find a core of 714 genes are likely universal to the Prochlorococcus genus and a substantial majority of 49,828 gene families occur at low prevalence. Our results reveal a Prochlorococcus pangenome dominated by rare flexible genes and provide a general framework for incorporating incomplete genomes into quantitative analyses of microbial genomic diversity.
