## Supplementary File 4 for "Estimating Gene Prevalence with Incomplete Genomes: Application to the Prochlorococcus Pangenome"

BiomeDepthBin	Clade	RelAbundance
Coastal_100to200m	AMZ-I	0.024145556
Coastal_100to200m	HLI	0.282938717
Coastal_100to200m	HLII	0.010504416
Coastal_100to200m	LLI	0.516857656
Coastal_100to200m	LLIV	0.088730012
Coastal_100to200m	LLVII	0.069167734
Coastal_100to200m	unclassified	0.007655908
Coastal_50to100m	AMZ-I	0.008854965
Coastal_50to100m	HLI	0.062857311
Coastal_50to100m	HLII	0.450614714
Coastal_50to100m	LLI	0.1505607
Coastal_50to100m	LLII-LLIII	0.034393622
Coastal_50to100m	LLIV	0.049493977
Coastal_50to100m	LLVII	0.212412202
Coastal_50to100m	unclassified	0.030812509
Coastal_upper50m	HLI	0.040916773
Coastal_upper50m	HLII	0.84875798
Coastal_upper50m	LLI	0.078981383
Coastal_upper50m	LLVII	0.025405415
Coastal_upper50m	unclassified	0.005938449
Trades_100to200m	AMZ-I	0.001465261
Trades_100to200m	HLI	0.061757599
Trades_100to200m	HLII	0.280547066
Trades_100to200m	HLII-HLVI	8.34E-05
Trades_100to200m	HLIII	0.003730639
Trades_100to200m	HLIV	0.000873088
Trades_100to200m	HLVI	0.002498192
Trades_100to200m	LLI	0.353763692
Trades_100to200m	LLII-LLIII	0.036635679
Trades_100to200m	LLIV	0.030015377
Trades_100to200m	LLVII	0.098402952
Trades_100to200m	LLVIII	0.000841005
Trades_100to200m	unclassified	0.129386076
Trades_50to100m	AMZ-I	0.000250075
Trades_50to100m	HLI	0.201668715
Trades_50to100m	HLII	0.383841418
Trades_50to100m	HLII-HLVI	2.22E-05
Trades_50to100m	HLIII	0.010085191
Trades_50to100m	HLIV	0.002028073
Trades_50to100m	HLVI	0.003675157
Trades_50to100m	LLI	0.200480786
Trades_50to100m	LLII-LLIII	0.009629301
Trades_50to100m	LLIV	0.007083904
Trades_50to100m	LLVII	0.036586043
Trades_50to100m	LLVIII	0.000263445
Trades_50to100m	unclassified	0.144385674
Trades_upper50m	HLI	0.154281848
Trades_upper50m	HLII	0.667583549
Trades_upper50m	HLII-HLVI	5.26E-05
Trades_upper50m	HLIII	0.018723045
Trades_upper50m	HLIV	0.007629899
Trades_upper50m	HLVI	0.001890687
Trades_upper50m	LLI	0.021162963
Trades_upper50m	LLII-LLIII	0.001529078
Trades_upper50m	LLIV	0.001196804
Trades_upper50m	LLVII	0.010618286
Trades_upper50m	LLVIII	1.56E-05
Trades_upper50m	unclassified	0.115315637
Westerlies_100to200m	AMZ-I	0.000249632
Westerlies_100to200m	HLI	0.184074975
Westerlies_100to200m	HLII	0.24841485
Westerlies_100to200m	HLIII	0.010175323
Westerlies_100to200m	HLIV	0.001304492
Westerlies_100to200m	HLVI	0.003838429
Westerlies_100to200m	LLI	0.27661508
Westerlies_100to200m	LLII-LLIII	0.014182931
Westerlies_100to200m	LLIV	0.012827636
Westerlies_100to200m	LLVII	0.07150903
Westerlies_100to200m	LLVIII	0.001524072
Westerlies_100to200m	unclassified	0.17528355
Westerlies_50to100m	HLI	0.227754556
Westerlies_50to100m	HLII	0.397592125
Westerlies_50to100m	HLIII	0.004537227
Westerlies_50to100m	HLIV	0.000991407
Westerlies_50to100m	HLVI	0.003053079
Westerlies_50to100m	LLI	0.197850508
Westerlies_50to100m	LLII-LLIII	0.003416198
Westerlies_50to100m	LLIV	0.000984873
Westerlies_50to100m	LLVII	0.022432645
Westerlies_50to100m	LLVIII	0.000309701
Westerlies_50to100m	unclassified	0.141077681
Westerlies_upper50m	HLI	0.240442072
Westerlies_upper50m	HLII	0.45176705
Westerlies_upper50m	HLII-HLVI	7.84E-06
Westerlies_upper50m	HLIII	0.036328973
Westerlies_upper50m	HLIV	0.007897681
Westerlies_upper50m	HLVI	0.001201556
Westerlies_upper50m	LLI	0.056907961
Westerlies_upper50m	LLVII	0.031202657
Westerlies_upper50m	unclassified	0.17424421
